# Something old, something new: the origins of an unusual renal cell underpinning a beetle water-conserving mechanism

**DOI:** 10.1101/2024.03.01.582930

**Authors:** Robin Beaven, Takashi Koyama, Muhammad T. Naseem, Kenneth V. Halberg, Barry Denholm

## Abstract

Tenebrionid beetles have been highly successful in colonising environments where water is scarce, underpinned by their unique osmoregulatory adaptations. These include a cryptonephridial arrangement of their organs, in which part of their renal/Malpighian tubules are bound to the surface of the rectum. This allows them to generate a steep osmotic gradient to draw water from within the rectum and return it to the body. Within the cryptonephridial tubules a seemingly novel cell type, the leptophragmata, is considered to play a key role in transporting potassium chloride to generate this osmotic gradient. Nothing was known about the developmental mechanisms or evolution of these unusual renal cells. Here we investigate the mechanisms underpinning development of the leptophragmata in the red flour beetle, *Tribolium castaneum*. We find that leptophragmata express and require a *teashirt*/*tiptop* transcription factor gene, as do the secondary renal cells of *Drosophila melanogaster* which lack a cryptonephridial arrangement. We also find an additional transcription factor, Dachshund, is required to establish leptophragmata identity and to distinguish them from the secondary cells in *Tribolium’s* non-cryptonephridial region of renal tubule. Dachshund is also expressed in a sub-population of secondary cells in *Drosophila*. So leptophragmata, which are unique to the beetle lineage, appear to have originated from a specific renal cell type present ancestrally, and specified by a conserved repertoire of transcription factors.

**Significance:** Beetles are a highly successful insect group and represent a quarter of all known animal species. Their digestive/renal systems have undergone major evolutionary change compared to other insects, likely contributing to their success. A dramatic example is the cryptonephridial complex, an evolutionary innovation of the gut and renal system which integrate as a powerful water-conservation system; an adaptation for survival in arid conditions. An unusual renal cell type—the leptophragmata—underpin the functions of the complex, but their developmental and evolutionary origins are unknown. Here we reveal the developmental mechanism that establish leptophragmata identity and, by studying a species lacking a cryptonephridial complex, shed light on their evolutionary origin. More broadly, the work illuminates the evolution of novel cell types.
