## Supplementary material for "Something old, something new: the origins of an unusual renal cell underpinning a beetle water-conserving mechanism": table S1

### Sheet: 1) from Drosophila orthologues
Table S1 - Putative Tribolium transcription factors and their expression
1) from Drosophila orthologues
Drosophila orthologue gene symbol	Tribolium gene ID	BeetleAtlas mRNA expression pattern	DNA binding domain
dve	TC001741	tubule enriched	Homeobox
onecut	TC004129	brain enriched	Homeobox
abd-A	TC000894	female gonad and carcass enriched	Homeobox
Abd-B	TC000889	rectal complex and hindgut enriched	Homeobox
Antp	TC000912	no strong enrichment	Homeobox
btn	TC030982	head and male gonads enriched	Homeobox
cad	TC032769	midgut, tubule and rectal complex enriched	Homeobox
Dfd	TC000920	head enriched	Homeobox
eve	TC009469	almost exclusively rectal complex	Homeobox
ftz	?		Homeobox
bcd	?		Homeobox
ind	TC006888	no tissue enrichment (24-36hr embryo enriched)	Homeobox
lab	TC000926	posterior midgut enriched	Homeobox
pb	TC000925	head enriched	Homeobox
ro	TC030553	no tissue enrichment (36-72hr embryo enriched)	Homeobox
Scr	TC000917	fat body and head enriched	Homeobox
Ubx	?		Homeobox
zen	?		Homeobox
zen2	?		Homeobox
ap	TC032664	brain enriched	Homeobox
Awh	TC003238	brain enriched	Homeobox
CG4328, Lmx1a	TC001291	male gonad enriched	Homeobox
CG4328, Lmx1a	TC034566	brain enriched	Homeobox
Lim1	TC014939	brain enriched	Homeobox
Lim3	TC014400	brain enriched	Homeobox
tup	TC033536	rectal complex, midgut and brain enriched	Homeobox
bap	TC012743	no clear expression	Homeobox
B-H1, B-H2	TC031415	midgut and fat body enriched	Homeobox
bsh	TC015394	brain enriched	Homeobox
C15	TC011749	no tissue enrichment (24-36hr embryo enriched)	Homeobox
CG11085	TC000424	tubule and brain enriched	Homeobox
CG15696	TC015928	male gonad enriched	Homeobox
CG18599	TC000483	brain enriched	Homeobox
CG34031	TC001164	hindgut enriched	Homeobox
Dbx	TC034733	no tissue enrichment (36-72hr embryo enriched)	Homeobox
Dll	TC009351	head enriched	Homeobox
Dr	TC011744	several tissues enriched, particularly rectal complex in adult	Homeobox
Dr	TC012748	fat body and carcass enriched	Homeobox
E5, ems	TC011763	head enriched	Homeobox
en, inv	TC008952	carcass enriched	Homeobox
exex	TC009461	midgut enriched	Homeobox
H2.0	?		Homeobox
HGTX	?		Homeobox
HHEX	TC004555	posterior midgut enriched	Homeobox
Hmx	TC012136	brain enriched	Homeobox
lbe	TC011748	enriched in adult rectal complex	Homeobox
lbl	?		Homeobox
lms	TC033532	tubule enriched	Homeobox
NK7.1	TC013614	brain enriched	Homeobox
scro	TC008996	brain enriched	Homeobox
slou	TC012332	brain enriched	Homeobox
tin	?		Homeobox
upgd	TC009309	no tissue enrichment (36-72hr embryo enriched)	Homeobox
vnd	TC007014	midgut enriched	Homeobox
ey	?		Homeobox
eyg, toe	TC007194	weakly enriched in larval head (36-72hr embryo enriched)	Homeobox
gsb	TC006788	male gonad enriched	Homeobox
gsn	TC005342	male gonad enriched	Homeobox
prd	TC015804	head enriched	Homeobox
toy	TC007409	brain enriched	Homeobox
toy	TC032830	brain enriched	Homeobox
al	TC033171	head and carcass enriched	Homeobox
CG9876	TC000527	head enriched	Homeobox
CG11294	TC011539	brain and female gonad enriched	Homeobox
CG32532	TC007335	brain enriched	Homeobox
CG34367	TC001726	no clear expression	Homeobox
CG34368	TC031568	weakly enriched in adult female gonads (0-1hr embryo enriched)	Homeobox
Drgx	TC005600	no clear expression	Homeobox
Gsc	?		Homeobox
Hbn	TC008926	brain and male gonad enriched	Homeobox
oc	?		Homeobox
OdsH	TC005661	carcass and fat body enriched	Homeobox
otp	TC033748?	very highly enriched in hindgut and rectal complex	Homeobox
PHDP	?		Homeobox
Pph13	TC006110	predominantly expressed in rectal complex, also adult head	Homeobox
Ptx1	TC032174	tubule and midgut enriched	Homeobox
repo	TC013309	brain enriched	Homeobox
Rx	?		Homeobox
unc-4	TC005661	carcass and fat body enriched	Homeobox
Vsx1, Vsx2	TC032750	brain enriched	Homeobox
acj6	TC003196	no tissue enrichment (36-72hr embryo enriched)	Homeobox
nub, pdm2	TC032751	midgut enriched	Homeobox
pdm3	TC006824	brain enriched	Homeobox
pdm4	TC006967	brain enriched	Homeobox
vvl	TC014350	carcass and hindgut enriched	Homeobox
pros	TC010596	head and brain enriched	Homeobox
Optix	TC000361	brain enriched	Homeobox
Six4	TC003852	brain enriched	Homeobox
so	TC030468	hindgut and carcass enriched	Homeobox
achi, vis	TC009623	male gonad enriched	Homeobox
achi, vis	TC013909	ubiquitous expression	Homeobox
ara, caup	TC031040	larval head enriched	Homeobox
CG11617	TC013021	head enriched	Homeobox
exd	TC011311	head, tubule and rectal complex enriched	Homeobox
hth	TC008629	tubule and rectal complex enriched	Homeobox
hth	TC006040	brain, hindgut and rectal complex enriched	Homeobox
mirr	TC032451	carcass enriched	Homeobox
zfh1	TC011114	brain and fat body enriched	Homeobox
zfh2	TC032626	brain enriched	Homeobox
GATAe	?		GATA
GATAd	TC006488	female gonads enriched	GATA
grn	TC002315	anterior midgut enriched	GATA
pnr	TC010407	fat body enriched	GATA
srp	?		GATA
Aef1	?		C2H2 ZINC FINGER
Asciz	TC011542	male gonads enriched	C2H2 ZINC FINGER
ATbp	?		C2H2 ZINC FINGER
az2	?		C2H2 ZINC FINGER
Blimp-1	TC014741	brain enriched	C2H2 ZINC FINGER
bowl	TC005784	tubule enriched	C2H2 ZINC FINGER
br	TC005474	brain enriched	C2H2 ZINC FINGER
br	TC005476	tubule enriched	C2H2 ZINC FINGER
Br140	TC006094	widely expressed	C2H2 ZINC FINGER
btd	TC011696	tubule enriched	C2H2 ZINC FINGER
BuGZ	TC031288	midgut and brain enriched	C2H2 ZINC FINGER
cas	TC033414	head and tubule eriched	C2H2 ZINC FINGER
cbt	TC014124	carcass and fat body enriched	C2H2 ZINC FINGER
Cf2	?		C2H2 ZINC FINGER
cg	TC006712	female gonads enriched	C2H2 ZINC FINGER
CG1024	?		C2H2 ZINC FINGER
CG1233	TC008986	larval fat body enriched	C2H2 ZINC FINGER
CG1529	?		C2H2 ZINC FINGER
CG1602	?		C2H2 ZINC FINGER
CG1603	?		C2H2 ZINC FINGER
CG1647	?		C2H2 ZINC FINGER
CG1663	?		C2H2 ZINC FINGER
CG1792	?		C2H2 ZINC FINGER
CG2116	?		C2H2 ZINC FINGER
CG2120	?		C2H2 ZINC FINGER
CG2129	?		C2H2 ZINC FINGER
CG2199	?		C2H2 ZINC FINGER
CG2202	TC013425	female gonads enriched	C2H2 ZINC FINGER
CG2678	?		C2H2 ZINC FINGER
CG2712	?		C2H2 ZINC FINGER
CG2889	?		C2H2 ZINC FINGER
CG3032	?		C2H2 ZINC FINGER
CG3065	?		C2H2 ZINC FINGER
CG3281	?		C2H2 ZINC FINGER
CG3407	TC007815	female gonads enriched	C2H2 ZINC FINGER
CG3847	?		C2H2 ZINC FINGER
CG3995	?		C2H2 ZINC FINGER
CG4282	TC006690	midgut enriched	C2H2 ZINC FINGER
CG4318	?		C2H2 ZINC FINGER
CG4360	TC014246	brain enriched	C2H2 ZINC FINGER
CG4360	TC032561	female gonads enriched	C2H2 ZINC FINGER
CG4374	TC013857	larval head enriched	C2H2 ZINC FINGER
CG4424	?		C2H2 ZINC FINGER
CG4496	?		C2H2 ZINC FINGER
CG4707	TC006690	midgut enriched	C2H2 ZINC FINGER
CG4730	?		C2H2 ZINC FINGER
CG4820	?		C2H2 ZINC FINGER
CG4854	?		C2H2 ZINC FINGER
CG4936	?		C2H2 ZINC FINGER
CG5245	?		C2H2 ZINC FINGER
CG6254	?		C2H2 ZINC FINGER
CG6654	?		C2H2 ZINC FINGER
CG6689	?		C2H2 ZINC FINGER
CG6765	TC010050	brain enriched	C2H2 ZINC FINGER
CG6791	?		C2H2 ZINC FINGER
CG6813	?		C2H2 ZINC FINGER
CG7101	?		C2H2 ZINC FINGER
CG7271	?		C2H2 ZINC FINGER
CG7368	TC015473	brain enriched	C2H2 ZINC FINGER
CG7386	?		C2H2 ZINC FINGER
CG7691	?		C2H2 ZINC FINGER
CG7963	?		C2H2 ZINC FINGER
CG7987	TC012655	widely expressed	C2H2 ZINC FINGER
CG8089	TC011542	male gonads enriched	C2H2 ZINC FINGER
CG8159	?		C2H2 ZINC FINGER
CG8301	?		C2H2 ZINC FINGER
CG8319	?		C2H2 ZINC FINGER
CG8388	TC006690	midgut enriched	C2H2 ZINC FINGER
CG8478	?		C2H2 ZINC FINGER
CG8944	?		C2H2 ZINC FINGER
CG9215	?		C2H2 ZINC FINGER
CG9609	?		C2H2 ZINC FINGER
CG9650	TC032893	midgut, brain and tubule enriched	C2H2 ZINC FINGER
CG9890	TC033321	male gonads, hindgut and carcass enriched	C2H2 ZINC FINGER
CG9932, kmg	TC014806	widely expressed	C2H2 ZINC FINGER
CG10147	?		C2H2 ZINC FINGER
CG10274	?		C2H2 ZINC FINGER
CG10321	?		C2H2 ZINC FINGER
CG10348	?		C2H2 ZINC FINGER
CG10366	?		C2H2 ZINC FINGER
CG10431	TC033935	widely expressed	C2H2 ZINC FINGER
CG10462	?		C2H2 ZINC FINGER
CG10543	?		C2H2 ZINC FINGER
CG10631	?		C2H2 ZINC FINGER
CG10654	?		C2H2 ZINC FINGER
CG10669	?		C2H2 ZINC FINGER
CG10959	?		C2H2 ZINC FINGER
CG10979	TC011044	widely expressed	C2H2 ZINC FINGER
CG11247	TC003694	brain enriched	C2H2 ZINC FINGER
CG11398	?		C2H2 ZINC FINGER
CG11456	TC003292	female gonads enriched	C2H2 ZINC FINGER
CG11560	?		C2H2 ZINC FINGER
CG11695	TC006690	midgut enriched	C2H2 ZINC FINGER
CG11695	TC006690	midgut enriched	C2H2 ZINC FINGER
CG11902	?		C2H2 ZINC FINGER
CG11906	?		C2H2 ZINC FINGER
CG12054	TC031357	male gonads enriched	C2H2 ZINC FINGER
CG12071	?		C2H2 ZINC FINGER
CG12219	?		C2H2 ZINC FINGER
CG12236	?		C2H2 ZINC FINGER
CG12299	TC007057	female gonads enriched	C2H2 ZINC FINGER
CG12391	?		C2H2 ZINC FINGER
CG12605	TC002803	head, carcass and rectal complex enriched	C2H2 ZINC FINGER
CG12605	TC016391	brain enriched	C2H2 ZINC FINGER
CG12605	TC016394	brain enriched	C2H2 ZINC FINGER
CG12744	?		C2H2 ZINC FINGER
CG12769	TC007382	female gonads enriched	C2H2 ZINC FINGER
CG12942	?		C2H2 ZINC FINGER
CG13123	?		C2H2 ZINC FINGER
CG13287	TC013073	no tissue enrichment (24-36hr embryo enriched)	C2H2 ZINC FINGER
CG13775	?		C2H2 ZINC FINGER
CG14050	?		C2H2 ZINC FINGER
CG14441	?		C2H2 ZINC FINGER
CG14655	TC010415	rectal complex, head and carcass enriched	C2H2 ZINC FINGER
CG14667	?		C2H2 ZINC FINGER
CG14710	?		C2H2 ZINC FINGER
CG14711	?		C2H2 ZINC FINGER
CG15073	TC006690	midgut enriched	C2H2 ZINC FINGER
CG15269	TC013787	head, hindgut and carcass enriched	C2H2 ZINC FINGER
CG15336	?		C2H2 ZINC FINGER
CG15435	?		C2H2 ZINC FINGER
CG15436	?		C2H2 ZINC FINGER
CG15514	?		C2H2 ZINC FINGER
CG15710	?		C2H2 ZINC FINGER
CG16779	?		C2H2 ZINC FINGER
CG16863	TC004281	not expressed	C2H2 ZINC FINGER
CG16863	TC012931	no strong expression	C2H2 ZINC FINGER
CG16863	TC014846	not expressed	C2H2 ZINC FINGER
CG16863	TC031595	no strong expression	C2H2 ZINC FINGER
CG17186	?		C2H2 ZINC FINGER
CG17328	TC009515	brain enriched	C2H2 ZINC FINGER
CG17359	?		C2H2 ZINC FINGER
CG17361	?		C2H2 ZINC FINGER
CG17385	?		C2H2 ZINC FINGER
CG17568	?		C2H2 ZINC FINGER
CG17612	?		C2H2 ZINC FINGER
CG17801	?		C2H2 ZINC FINGER
CG17802	?		C2H2 ZINC FINGER
CG17803	?		C2H2 ZINC FINGER
CG17806	?		C2H2 ZINC FINGER
CG17829	?		C2H2 ZINC FINGER
CG18011	?		C2H2 ZINC FINGER
CG18262	?		C2H2 ZINC FINGER
CG18265	TC001865	no strong expression	C2H2 ZINC FINGER
CG18476	?		C2H2 ZINC FINGER
CG18764	?		C2H2 ZINC FINGER
CG30020	?		C2H2 ZINC FINGER
CG30431	?		C2H2 ZINC FINGER
CG31224	TC000356	widely expressed	C2H2 ZINC FINGER
CG31365	?		C2H2 ZINC FINGER
CG31388	?		C2H2 ZINC FINGER
CG31441	?		C2H2 ZINC FINGER
CG31612	?		C2H2 ZINC FINGER
CG32121	?		C2H2 ZINC FINGER
CG32767	?		C2H2 ZINC FINGER
CG33213	?		C2H2 ZINC FINGER
CG34376	?		C2H2 ZINC FINGER
CG42726	?		C2H2 ZINC FINGER
CG42741	TC032433	midgut enriched	C2H2 ZINC FINGER
CG42741	TC032606	midgut and female gonads enriched	C2H2 ZINC FINGER
CG42741	TC033960	fat body, hindgut and tubule enriched	C2H2 ZINC FINGER
CG43347	TC010323	no tissue enrichment (36-72hr embryo enriched)	C2H2 ZINC FINGER
CG43689	TC034259	brain enriched	C2H2 ZINC FINGER
CG44002	?		C2H2 ZINC FINGER
chinmo	TC033042	brain enriched	C2H2 ZINC FINGER
chn	TC013578	brain enriched	C2H2 ZINC FINGER
ci	TC003000	head enriched	C2H2 ZINC FINGER
CkIIα-i1	?		C2H2 ZINC FINGER
Clamp	TC015048	brain and female gonads enriched	C2H2 ZINC FINGER
Cp190	TC030585	tubule, rectal complex and head enriched	C2H2 ZINC FINGER
crol	TC003954	no tissue enrichment (0-1hr embryo enriched)	C2H2 ZINC FINGER
crol	TC003955	female gonads enriched	C2H2 ZINC FINGER
crol	TC003956	tubule enriched	C2H2 ZINC FINGER
crol	TC003957	female gonads enriched	C2H2 ZINC FINGER
crol	TC006693	tubule enriched	C2H2 ZINC FINGER
crol	TC032650	female gonads enriched	C2H2 ZINC FINGER
crol	TC032651	no strong expression	C2H2 ZINC FINGER
crol	TC032652	hindgut, tubule and female gonads enriched	C2H2 ZINC FINGER
crol	TC032654	no strong expression	C2H2 ZINC FINGER
CTCF	TC002961	midgut enriched	C2H2 ZINC FINGER
D19A	?		C2H2 ZINC FINGER
D19B	?		C2H2 ZINC FINGER
dar1	TC032433	midgut enriched	C2H2 ZINC FINGER
dar2	TC032606	midgut and female gonads enriched	C2H2 ZINC FINGER
dar3	TC033960	fat body, hindgut and tubule enriched	C2H2 ZINC FINGER
dati	TC030900	midgut and tubule enriched	C2H2 ZINC FINGER
dbr	?		C2H2 ZINC FINGER
disco, disco-r	TC001693	head and rectal complex enriched	C2H2 ZINC FINGER
Dref	?		C2H2 ZINC FINGER
drm	TC006347	midgut and tubule enriched	C2H2 ZINC FINGER
dwg	?		C2H2 ZINC FINGER
DZIP1	TC013350	male gonads enriched	C2H2 ZINC FINGER
erm	TC004673	no tissue enrichment (0-1hr embryo enriched)	C2H2 ZINC FINGER
esg	TC014474	midgut enriched	C2H2 ZINC FINGER
fru	TC000589	widely expressed	C2H2 ZINC FINGER
gl	TC012565	not expressed	C2H2 ZINC FINGER
Glut4EF	?		C2H2 ZINC FINGER
grau	TC006690	midgut enriched	C2H2 ZINC FINGER
ham	TC034076	midgut enriched	C2H2 ZINC FINGER
hang	?		C2H2 ZINC FINGER
hb	TC013553	female gonads enriched	C2H2 ZINC FINGER
her	?		C2H2 ZINC FINGER
hkb	TC010992	no tissue enrichment (24-36hr embryo enriched)	C2H2 ZINC FINGER
ich	TC003707	head enriched	C2H2 ZINC FINGER
jim	TC002620	brain enriched	C2H2 ZINC FINGER
jim	TC002621	brain enriched	C2H2 ZINC FINGER
jing	TC007760	head enriched	C2H2 ZINC FINGER
Kah	TC002803	head, carcass and rectal complex enriched	C2H2 ZINC FINGER
Kah	TC016391	brain enriched	C2H2 ZINC FINGER
Kah	TC016394	brain enriched	C2H2 ZINC FINGER
ken	TC001442	rectal complex and head enriched	C2H2 ZINC FINGER
Klf15	TC004670	carcass enriched	C2H2 ZINC FINGER
klu	TC002783	brain enriched	C2H2 ZINC FINGER
Kr	TC011460	fat body enriched	C2H2 ZINC FINGER
Kr-h1	TC012990	hindgut enriched	C2H2 ZINC FINGER
l(3)neo38	TC015472	widely expressed	C2H2 ZINC FINGER
Lime	?		C2H2 ZINC FINGER
lmd	TC030749	head enriched	C2H2 ZINC FINGER
lola	TC032328	brain and female gonads enriched	C2H2 ZINC FINGER
luna	TC032433	midgut enriched	C2H2 ZINC FINGER
luna	TC032606	midgut and female gonads enriched	C2H2 ZINC FINGER
luna	TC033960	fat body, hindgut and tubule enriched	C2H2 ZINC FINGER
M1BP	?		C2H2 ZINC FINGER
mamo	TC011137	carcass and brain enriched	C2H2 ZINC FINGER
mamo	TC011138	head enriched	C2H2 ZINC FINGER
MBD-R2	TC010453	male gonads, female gonads and brain enriched	C2H2 ZINC FINGER
Meics	?		C2H2 ZINC FINGER
MESR4	TC001850	male gonads enriched	C2H2 ZINC FINGER
mld	?		C2H2 ZINC FINGER
MTA1-like	TC008832	female gonads, midgut and brain enriched	C2H2 ZINC FINGER
MTF-1	TC013432	head, carcass and rectal complex enriched	C2H2 ZINC FINGER
nerfin-1	?		C2H2 ZINC FINGER
nerfin-2	TC008966	brain enriched	C2H2 ZINC FINGER
Neu2	?		C2H2 ZINC FINGER
noc	TC000693	carcass, rectal complex and tubule enriched	C2H2 ZINC FINGER
nom	?		C2H2 ZINC FINGER
Oaz	TC004682	not expressed	C2H2 ZINC FINGER
Odd	TC005785	midgut enriched	C2H2 ZINC FINGER
Odj	?		C2H2 ZINC FINGER
opa	TC010234	female gonads and brain enriched	C2H2 ZINC FINGER
Opbp	TC006630	widely expressed	C2H2 ZINC FINGER
ouib	?		C2H2 ZINC FINGER
ovo/svb	TC008099	rectal complex and head enriched	C2H2 ZINC FINGER
pad	?		C2H2 ZINC FINGER
hnt	TC009560	midgut, head and carcass enriched	C2H2 ZINC FINGER
pho, phol	TC015577	midgut and female gonads enriched	C2H2 ZINC FINGER
Phs	?		C2H2 ZINC FINGER
pita	TC011051	male gonads and brain enriched	C2H2 ZINC FINGER
Plzf	?		C2H2 ZINC FINGER
Prdm13	TC014373	male gonads and fat body enriched	C2H2 ZINC FINGER
prg	TC031382	widely expressed	C2H2 ZINC FINGER
pzg	?		C2H2 ZINC FINGER
ranshi	?		C2H2 ZINC FINGER
rgr	?		C2H2 ZINC FINGER
rn	TC031853	brain enriched	C2H2 ZINC FINGER
salm	TC013501	rectal complex and head in adult only	C2H2 ZINC FINGER
salr	?		C2H2 ZINC FINGER
scrt	TC002803	head, carcass and rectal complex enriched	C2H2 ZINC FINGER
scrt	TC016391	brain enriched	C2H2 ZINC FINGER
scrt	TC016394	brain enriched	C2H2 ZINC FINGER
sens	TC013474	head and carcass enriched	C2H2 ZINC FINGER
sens-2	TC031695	posterior midgut enriched	C2H2 ZINC FINGER
seq	TC015663	brain enriched	C2H2 ZINC FINGER
shn	TC009542	tubule and head enriched	C2H2 ZINC FINGER
sna	?		C2H2 ZINC FINGER
sob	TC005788	head and carcass enriched	C2H2 ZINC FINGER
Sp1	TC011697	head enriched	C2H2 ZINC FINGER
Spps	TC034613	brain and female gonads enriched	C2H2 ZINC FINGER
Spps	TC031853	brain enriched	C2H2 ZINC FINGER
sr	TC004846	head, brain and carcass enriched	C2H2 ZINC FINGER
Sry-β	?		C2H2 ZINC FINGER
Sry-δ	?		C2H2 ZINC FINGER
ssp	?		C2H2 ZINC FINGER
su(Hw)	TC008904	brain enriched	C2H2 ZINC FINGER
sug	TC000326	midgut enriched	C2H2 ZINC FINGER
tef	?		C2H2 ZINC FINGER
term	?		C2H2 ZINC FINGER
tio	TC012322	larval carcass and tubule enriched (expression low)	C2H2 ZINC FINGER
topi	?		C2H2 ZINC FINGER
trem	?		C2H2 ZINC FINGER
Trl	?		C2H2 ZINC FINGER
tsh	TC012322	larval carcass and tubule enriched (expression low)	C2H2 ZINC FINGER
ttk	?		C2H2 ZINC FINGER
ush	TC013689	tubule and midgut enriched	C2H2 ZINC FINGER
ush	TC031592	no expression	C2H2 ZINC FINGER
wdn	TC000840	larval brain enriched	C2H2 ZINC FINGER
wek	?		C2H2 ZINC FINGER
wor	?		C2H2 ZINC FINGER
Zaf1	?		C2H2 ZINC FINGER
zf30C	TC032605	fat body enriched	C2H2 ZINC FINGER
zfh1	TC011114	fat body enriched	C2H2 ZINC FINGER
zfh2	TC032626	brain and rectal complex enriched	C2H2 ZINC FINGER
Zif	?		C2H2 ZINC FINGER
ZIPIC	?		C2H2 ZINC FINGER
zld	TC014798	brain enriched	C2H2 ZINC FINGER
bin	?		FORK HEAD BOX
CG32006	?		FORK HEAD BOX
CHES-1-like	TC032748	female gonads and tubule enriched	FORK HEAD BOX
Crg-1	TC001232	fat body and male gonads enriched	FORK HEAD BOX
croc	TC002813	brain enriched	FORK HEAD BOX
fd3f	TC001232	fat body and male gonads enriched	FORK HEAD BOX
fd19B	?		FORK HEAD BOX
fd59A	TC015957	tubule and brain enriched	FORK HEAD BOX
fd96Ca	TC013630	no tissue enrichment (24-36hr embryo enriched)	FORK HEAD BOX
fd96Ca	TC014185	head enriched	FORK HEAD BOX
fd96Cb	?		FORK HEAD BOX
fd102C	TC004761	brain enriched	FORK HEAD BOX
fkh	TC013245	hindgut, tubule, rectal complex and midgut enriched	FORK HEAD BOX
FoxK	TC005482	broadly expressed	FORK HEAD BOX
FoxL1	TC031071	rectal complex and head enriched	FORK HEAD BOX
foxo	TC032156	tubule and carcass enriched	FORK HEAD BOX
foxo	TC032157	tubule and carcass enriched	FORK HEAD BOX
FoxP	TC031528	tubule and head enriched	FORK HEAD BOX
jumu	TC012532	female gonads and brain enriched	FORK HEAD BOX
slp1	TC008064	head enriched	FORK HEAD BOX
slp2	TC008062	brain enriched	FORK HEAD BOX
Bap111	TC007745	tubule and female gonads enriched	HIGH MOBILITY GROUP BOX
bbx	TC007499	female gonads, hindgut and rectal complex enriched	HIGH MOBILITY GROUP BOX
CG4617	TC012562	male gonads and hindgut enriched	HIGH MOBILITY GROUP BOX
CG12104	?		HIGH MOBILITY GROUP BOX
cic	TC004697	tubule and rectal complex enriched	HIGH MOBILITY GROUP BOX
D	TC013163	rectal complex, hindgut and brain enriched	HIGH MOBILITY GROUP BOX
Dsp1	TC007692	midgut, hindgut, brain and female gonads enriched	HIGH MOBILITY GROUP BOX
Hmg-2	TC009230	male gonads and brain enriched	HIGH MOBILITY GROUP BOX
HmgD	?		HIGH MOBILITY GROUP BOX
HmgZ	?		HIGH MOBILITY GROUP BOX
Lpt	?		HIGH MOBILITY GROUP BOX
pan	TC032496	brain and tubule enriched	HIGH MOBILITY GROUP BOX
polybromo	TC000618	midgut enriched	HIGH MOBILITY GROUP BOX
Sox14	TC008936	tubule and fat body enriched	HIGH MOBILITY GROUP BOX
Sox15	?		HIGH MOBILITY GROUP BOX
Sox21a	TC013166	midgut enriched	HIGH MOBILITY GROUP BOX
Sox21b	TC013165	rectal complex and brain enriched	HIGH MOBILITY GROUP BOX
Sox100B	TC032549	larval midgut and female gonads enriched	HIGH MOBILITY GROUP BOX
Sox102F	TC007419	rectal complex enriched	HIGH MOBILITY GROUP BOX
SoxN	TC014065	brain enriched	HIGH MOBILITY GROUP BOX
Ssrp	TC012866	larval brain and male gonads enriched	HIGH MOBILITY GROUP BOX
TFAM	TC006168	male gonads, brain and fat body enriched	HIGH MOBILITY GROUP BOX
tHMG1	?		HIGH MOBILITY GROUP BOX
tHMG2	?		HIGH MOBILITY GROUP BOX
CG13894	TC006338	female gonads and brain enriched	THAP DOMAIN
CG14860	?		THAP DOMAIN
CG14965	TC001701	female gonads enriched	THAP DOMAIN
CG14965	TC033496	no tissue enrichment (24-36hr embryo enriched)	THAP DOMAIN
Dlip2	TC004278	brain enriched	THAP DOMAIN
Dlip2	TC006894	no expression	THAP DOMAIN
sd	TC032219	head, brain and female gonads enriched	TEA DOMAIN
bi	?		T-BOX
byn	TC014076	hindgut and rectal complex enriched	T-BOX
Doc1, Doc2, Doc3	TC012346	hindgut, rectal complex and midgut enriched	T-BOX
H15	?		T-BOX
mid	TC014296	male gonads and larval head enriched	T-BOX
org-1	TC015327	rectal complex and tubule enriched	T-BOX
apt	TC033725	not expressed	SANT-MYB DOMAIN
Bdp1	TC009660	widely expressed	SANT-MYB DOMAIN
Myb	TC030738	male gonads and larval brain enriched	SANT-MYB DOMAIN
Pbp95	TC004408	male gonads and larval brain enriched	SANT-MYB DOMAIN
lz	TC006536	no strong expression	RUNT DOMAIN
lz	TC034050	larval fat body and larval head enriched	RUNT DOMAIN
lz	TC034116	male gonad, fat body and brain enriched	RUNT DOMAIN
run, RunxA, RunxB	TC006542	rectal complex and brain enriched	RUNT DOMAIN
bab1, bab2	TC003627	no strong expression	PIPSQUEAK
bab1, bab3	TC031038	widely expressed	PIPSQUEAK
BtbVII	?		PIPSQUEAK
CG3726	?		PIPSQUEAK
CG8924	?		PIPSQUEAK
CG15812	?		PIPSQUEAK
dan, danr, dany	TC016383	female gonads and brain enriched	PIPSQUEAK
Eip93F	?		PIPSQUEAK
lov	TC006481	brain and female gonads enriched	PIPSQUEAK
psq	TC003349	brain and tubule enriched	PIPSQUEAK
rib	TC007162	fat body enriched	PIPSQUEAK
Poxm	TC008838	no tissue enrichment (24-36hr embryo enriched)	PAIRED DOMAIN
Poxn	TC034812	no tissue enrichment (expressed in all embryo stages)	PAIRED DOMAIN
sv	TC003570	larval head enriched	PAIRED DOMAIN
brk	TC000748	female gonads and brain enriched	OTHER DNA BINDING DOMAIN
bun	TC001602	brain enriched	OTHER DNA BINDING DOMAIN
Camta	TC034357	male gonads and posterior midgut enriched	OTHER DNA BINDING DOMAIN
CG9727	?		OTHER DNA BINDING DOMAIN
CG11970	TC007248	rectal complex, tubule and head enriched	OTHER DNA BINDING DOMAIN
CG12659	TC001334	brain enriched	OTHER DNA BINDING DOMAIN
CG15011	TC002652	midgut enriched	OTHER DNA BINDING DOMAIN
CG32772	?		OTHER DNA BINDING DOMAIN
D1	?		OTHER DNA BINDING DOMAIN
Dac	TC032755	brain and rectal complex enriched	OTHER DNA BINDING DOMAIN
Deaf1	TC000085	brain and female gonads enriched	OTHER DNA BINDING DOMAIN
E(bx)	TC012345	tubule enriched	OTHER DNA BINDING DOMAIN
elB	TC000868	rectal complex and brain enriched	OTHER DNA BINDING DOMAIN
ewg	TC001888	brain enriched	OTHER DNA BINDING DOMAIN
fs(1)h	TC030673	brain enriched	OTHER DNA BINDING DOMAIN
fuss	TC004802	no tissue enrichment (0-1hr embryo enriched)	OTHER DNA BINDING DOMAIN
gem	TC033756	hindgut enriched	OTHER DNA BINDING DOMAIN
grh	TC034531	rectal complex enriched	OTHER DNA BINDING DOMAIN
Hsf	TC013530	male gonads enriched	OTHER DNA BINDING DOMAIN
Hsf	TC034534	brain enriched	OTHER DNA BINDING DOMAIN
insv	TC005343	no tissue enrichment (24-36hr embryo enriched)	OTHER DNA BINDING DOMAIN
lilli	TC032824	tubule enriched	OTHER DNA BINDING DOMAIN
Mabi	?		OTHER DNA BINDING DOMAIN
Mrtf	TC002976	midgut enriched	OTHER DNA BINDING DOMAIN
NC2α	TC011550	midgut enriched	OTHER DNA BINDING DOMAIN
NC2β	TC014716	widely expressed	OTHER DNA BINDING DOMAIN
p53	TC011559	brain enriched	OTHER DNA BINDING DOMAIN
p53	TC011560	female gonads and brain enriched	OTHER DNA BINDING DOMAIN
Rfx	TC011734	male gonads enriched	OTHER DNA BINDING DOMAIN
row	TC014398	tubule enriched	OTHER DNA BINDING DOMAIN
Snoo	TC033943	tubule and brain enriched	OTHER DNA BINDING DOMAIN
Stat92E	TC013218	midgut and tubule enriched	OTHER DNA BINDING DOMAIN
stc	TC030607	tubule and rectal complex enriched	OTHER DNA BINDING DOMAIN
Su(H)	TC014468	head enriched	OTHER DNA BINDING DOMAIN
Tdg	TC004290	brain, head and rectal complex enriched	OTHER DNA BINDING DOMAIN
TfAP-2	TC009922	brain, rectal complex, hindgut and female gonads enriched	OTHER DNA BINDING DOMAIN
woc	TC001601	brain, rectal complex and tubule enriched	OTHER DNA BINDING DOMAIN
z	?		OTHER DNA BINDING DOMAIN
eg	?	?	NUCLEAR RECEPTOR SUBFAMILY 0 (LIGAND-INDEPENDENT)
kni	?	?	NUCLEAR RECEPTOR SUBFAMILY 0 (LIGAND-INDEPENDENT)
knrl	?	?	NUCLEAR RECEPTOR SUBFAMILY 0 (LIGAND-INDEPENDENT)
dsf	TC001069	no tissue enrichment (36-72hr embryo enriched)	NUCLEAR RECEPTOR (LIGAND-DEPENDENT)
EcR	TC034305	head and rectal complex enriched	NUCLEAR RECEPTOR (LIGAND-DEPENDENT)
Eip75B	TC031236	brain and carcass enriched	NUCLEAR RECEPTOR (LIGAND-DEPENDENT)
Eip78C	TC003935	brain and male gonads enriched	NUCLEAR RECEPTOR (LIGAND-DEPENDENT)
ERR	TC009140	tubule enriched	NUCLEAR RECEPTOR (LIGAND-DEPENDENT)
ftz-f1	TC002550	rectal complex, head and female gonads enriched	NUCLEAR RECEPTOR (LIGAND-DEPENDENT)
Hnf4	TC008726	carcass enriched	NUCLEAR RECEPTOR (LIGAND-DEPENDENT)
Hr3	TC008909	head enriched	NUCLEAR RECEPTOR (LIGAND-DEPENDENT)
Hr4	TC000543	larval head, larval tubule and rectal complex enriched	NUCLEAR RECEPTOR (LIGAND-DEPENDENT)
Hr38	TC031157	brain enriched	NUCLEAR RECEPTOR (LIGAND-DEPENDENT)
Hr39	TC014986	female gonads enriched	NUCLEAR RECEPTOR (LIGAND-DEPENDENT)
Hr51	TC009378	brain enriched	NUCLEAR RECEPTOR (LIGAND-DEPENDENT)
Hr78	TC004598	female gonads enriched	NUCLEAR RECEPTOR (LIGAND-DEPENDENT)
Hr83	TC033102	male gonads enriched	NUCLEAR RECEPTOR (LIGAND-DEPENDENT)
Hr96	TC010645	midgut enriched	NUCLEAR RECEPTOR (LIGAND-DEPENDENT)
svp	TC001722	fat body and carcass enriched	NUCLEAR RECEPTOR (LIGAND-DEPENDENT)
tll	TC000441	tubule and posterior midgut enriched	NUCLEAR RECEPTOR (LIGAND-DEPENDENT)
usp	TC014027	hindgut and rectal complex enriched	NUCLEAR RECEPTOR (LIGAND-DEPENDENT)
NFAT	TC014708	rectal complex, tubule and head enriched	NUCLEAR FACTOR OF ACTIVATED T-CELLS
Dif	?		NUCLEAR FACTOR - KAPPA B
dl	TC007697	tubule and carcass enriched	NUCLEAR FACTOR - KAPPA B
dl	TC008096	fat body and hindgut enriched	NUCLEAR FACTOR - KAPPA B
Rel	TC011191	midgut enriched	NUCLEAR FACTOR - KAPPA B
bs	TC004911	midgut and carcass enriched	MADS-BOX
Mef2	TC010850	head, brain, carcass and rectal complex enriched	MADS-BOX
Mad	TC033446	widely expressed	MAD HOMOLOGY DOMAIN
Mad	TC033447	female gonads enriched	MAD HOMOLOGY DOMAIN
Med	TC010848	head and female gonads enriched	MAD HOMOLOGY DOMAIN
NfI	TC001775	carcass, brain and head enriched	MAD HOMOLOGY DOMAIN
Smox	TC010162	brain enriched	MAD HOMOLOGY DOMAIN
Adf1	?		MADF-BESS DOMAIN
Dlip3	?		MADF-BESS DOMAIN
stwl	?		MADF-BESS DOMAIN
gcm	?		GLIAL CELL MISSING
gcm2	?		GLIAL CELL MISSING
aop	TC007831	tubule and rectal complex enriched	ETS DOMAIN
Eip74EF	TC031968	fat body and tubule enriched	ETS DOMAIN
Ets21C, Ets65A	TC003191	brain enriched	ETS DOMAIN
Ets96B	TC032178	brain enriched	ETS DOMAIN
Ets97D	TC033444	male gonads and midgut enriched	ETS DOMAIN
Ets98B	TC008243	tubule and carcass enriched	ETS DOMAIN
pnt	TC034783	midgut and female gonads enriched	ETS DOMAIN
Dp	TC010400	midgut enriched	E2F
E2f1	TC005074	female gonads enriched	E2F
E2f2	?		E2F
dmrt11E	?		DMRT
dmrt93B, dmrt99B	TC002261	no tissue enrichment (36-72hr embryo enriched)	DMRT
dsx	TC010597	midgut and tubule expressed	DMRT
ct	TC015699	tubule enriched	CUT HOMEOBOX
dve	TC001741	tubule enriched	CUT HOMEOBOX
onecut	TC004129	brain enriched	CUT HOMEOBOX
Nf-YA	TC007453	brain and female gonads enriched	CBF DOMAIN
Nf-YB	TC012106	brain and rectal complex enriched	CBF DOMAIN
Nf-YC	TC009586	midgut and gonads enriched	CBF DOMAIN
Atf-2	?		BASIC LEUCINE ZIPPER
Atf3	TC008201	hindgut and carcass enriched	BASIC LEUCINE ZIPPER
Atf6	TC000388	midgut enriched	BASIC LEUCINE ZIPPER
CG7786	?		BASIC LEUCINE ZIPPER
cnc	TC031486	tubule enriched	BASIC LEUCINE ZIPPER
crc	TC000056	fat body enriched	BASIC LEUCINE ZIPPER
CrebA	TC031386	midgut and tubule enriched	BASIC LEUCINE ZIPPER
CrebB	TC008534	carcass, hindgut and rectal complex enriched	BASIC LEUCINE ZIPPER
gt	?		BASIC LEUCINE ZIPPER
Irbp18	?		BASIC LEUCINE ZIPPER
Jra	TC006814	carcass enriched	BASIC LEUCINE ZIPPER
kay	TC011870	carcass and head enriched	BASIC LEUCINE ZIPPER
maf-S	TC015977	carcass, midgut and hindgut enriched	BASIC LEUCINE ZIPPER
Pdp1	TC034629	widely expressed	BASIC LEUCINE ZIPPER
REPTOR	TC000275	brain, head, carcass and tubule enriched	BASIC LEUCINE ZIPPER
REPTOR-BP	TC012882	carcass and hindgut enriched	BASIC LEUCINE ZIPPER
sisA	?		BASIC LEUCINE ZIPPER
slbo	TC009220	midgut enriched	BASIC LEUCINE ZIPPER
tj	TC033194	female gonads, brain and larval fat body enriched	BASIC LEUCINE ZIPPER
vri	TC031481	midgut, carcass and tubule enriched	BASIC LEUCINE ZIPPER
Xbp1	TC034489	midgut, hindgut and carcass enriched	BASIC LEUCINE ZIPPER
ac	?		BASIC HELIX-LOOP-HELIX
amos	TC003170	larval hindgut, larval head	BASIC HELIX-LOOP-HELIX
ase	TC008437	no tissue enrichment (24-36hr embryo enriched)	BASIC HELIX-LOOP-HELIX
ato	TC011336	no tissue enrichment (24-36hr embryo enriched)	BASIC HELIX-LOOP-HELIX
bigmax	TC000954	brain, gut and larval fat body enriched	BASIC HELIX-LOOP-HELIX
cato	TC032304	no tissue enrichment (36-72hr embryo enriched)	BASIC HELIX-LOOP-HELIX
CG33557	TC015754	rectal complex and head enriched	BASIC HELIX-LOOP-HELIX
Clk	TC000088	brain and female gonads enriched	BASIC HELIX-LOOP-HELIX
crp	TC007652	brain enriched	BASIC HELIX-LOOP-HELIX
cwo	TC012119	rectal complex and hindgut enriched	BASIC HELIX-LOOP-HELIX
cyc	TC002494	no strong enrichment	BASIC HELIX-LOOP-HELIX
da	TC009743	widely expressed	BASIC HELIX-LOOP-HELIX
dimm	?		BASIC HELIX-LOOP-HELIX
dpn, h	TC005224	no tissue enrichment (24-36hr embryo enriched)	BASIC HELIX-LOOP-HELIX
dpn, h	TC012851	hindgut and carcass enriched	BASIC HELIX-LOOP-HELIX
dysf	TC013566	no strong enrichment	BASIC HELIX-LOOP-HELIX
E(spl)m3-HLH, E(spl)m7-HLH, E(spl)mβ-HLH, E(spl)mγ-HLH	TC006580	hindgut and midgut enriched	BASIC HELIX-LOOP-HELIX
E(spl)m5-HLH	?		BASIC HELIX-LOOP-HELIX
E(spl)m8-HLH	?		BASIC HELIX-LOOP-HELIX
E(spl)mδ-HLH	?		BASIC HELIX-LOOP-HELIX
emc	TC000024	brain and midgut enriched	BASIC HELIX-LOOP-HELIX
Fer1	TC014105	larval brain enriched	BASIC HELIX-LOOP-HELIX
Fer2	TC013785	brain enriched	BASIC HELIX-LOOP-HELIX
Fer3	TC001473	no tissue enrichment (36-72hr embryo enriched)	BASIC HELIX-LOOP-HELIX
gce, Met	TC003908	widely expressed, larval fat body enriched	BASIC HELIX-LOOP-HELIX
Hand	TC004726	hindgut and rectal complex enriched	BASIC HELIX-LOOP-HELIX
Hesr	?		BASIC HELIX-LOOP-HELIX
Hey	TC001593	no tissue enrichment (24-36hr embryo enriched)	BASIC HELIX-LOOP-HELIX
HLH3B	TC033641	brain, fat body and carcass enriched	BASIC HELIX-LOOP-HELIX
HLH4C	TC007725	brain enriched	BASIC HELIX-LOOP-HELIX
HLH54F	TC002349	hindgut and rectal complex enriched	BASIC HELIX-LOOP-HELIX
kn	TC001270	brain enriched	BASIC HELIX-LOOP-HELIX
l(1)sc	?		BASIC HELIX-LOOP-HELIX
Max	TC009976	brain enriched	BASIC HELIX-LOOP-HELIX
Mitf	TC014225	rectal complex enriched	BASIC HELIX-LOOP-HELIX
Mnt	TC033299	tubule enriched	BASIC HELIX-LOOP-HELIX
Mondo	TC010471	tubule enriched	BASIC HELIX-LOOP-HELIX
Mondo	TC034695	tubule enriched	BASIC HELIX-LOOP-HELIX
Myc	TC032473	midgut enriched	BASIC HELIX-LOOP-HELIX
nau	TC015855	carcass enriched	BASIC HELIX-LOOP-HELIX
net	TC005579	rectal complex enriched	BASIC HELIX-LOOP-HELIX
Oli	TC014712	brain enriched	BASIC HELIX-LOOP-HELIX
sage	TC007826	no tissue enrichment (36-72hr embryo enriched)	BASIC HELIX-LOOP-HELIX
sc	?		BASIC HELIX-LOOP-HELIX
Sidpn	TC013080	brain enriched	BASIC HELIX-LOOP-HELIX
sim	TC016205	female gonads enriched	BASIC HELIX-LOOP-HELIX
sima	?		BASIC HELIX-LOOP-HELIX
SREBP	TC007163	midgut enriched	BASIC HELIX-LOOP-HELIX
ss	TC011105	larval head enriched	BASIC HELIX-LOOP-HELIX
tai	?		BASIC HELIX-LOOP-HELIX
tap	?		BASIC HELIX-LOOP-HELIX
tgo	TC031479	rectal complex enriched	BASIC HELIX-LOOP-HELIX
trh	TC001448	larval head and larval rectal complex enriched	BASIC HELIX-LOOP-HELIX
twi	TC014598	rectal complex enriched	BASIC HELIX-LOOP-HELIX
tx	?		BASIC HELIX-LOOP-HELIX
Usf	TC007937	widely expressed	BASIC HELIX-LOOP-HELIX
retn	TC033868	rectal complex, female gonads and hindgut enriched	A-T RICH INTERACTION DOMAIN
gro	TC001371	brain and female gonads enriched	other transcriptional regulators
gro	TC032209	brain and weakly rectal complex enriched	other transcriptional regulators
CtBP	TC012453	female gonad and midgut enriched	other transcriptional regulators
CG4707, CG4282, CG8388	TC006690	midgut enriched	other transcriptional regulators
CG10565	TC013259	head enriched	other transcriptional regulators
CG10565	TC033184	male gonad and hindgut enriched	other transcriptional regulators
su(HW)	TC008904	brain enriched	other transcriptional regulators
d4	TC032347	brain enriched	other transcriptional regulators
d4	TC032348	brain enriched	other transcriptional regulators
Ets65A	TC003191	brain enriched	other transcriptional regulators
mbf1	TC000104	fat body and carcass enriched	other transcriptional regulators
drm	TC006347	head and midgut enriched	other transcriptional regulators
gl	TC012565	not expressed	other transcriptional regulators
Glut4EF	?		other transcriptional regulators
grau	TC006690	midgut enriched	other transcriptional regulators
ham	TC034076	midgut enriched	other transcriptional regulators
hang	?		other transcriptional regulators
hb	TC013553	female gonads enriched	other transcriptional regulators

### Sheet: 2) from Regulator database
Table S1 - Putative Tribolium transcription factors and their expression
2) from Reglator database
Tribolium gene ID	Gene name	BeetleAtlas mRNA expression pattern	DNA binding domain
TC007360	AF4/FMR2 family member 4	no clear enrichment	AF-4
TC013586	trithorax group protein osa	tubule, rectal complex and head enriched	ARID
TC008693	AT-rich interactive domain-containing protein 4B	tubule, head and brain enriched	ARID
TC012366	similar to Egl-1 suppressor/DiO uptake defective/rafenhancer family member (eor-1)	brain enriched	BTB
TC034026	broad-complex core protein isoform 6-like	female gonads enriched	BTB
TC033240	protein abrupt	brain, head, carcass, rectal complex and larval hindgut enriched	BTB
TC007345	protein bric-a-brac 1	brain and female gonads enriched	BTB
TC006410		carcass, head, rectal complex and hindgut enriched	BTB
TC012869		brain enriched	BTB
TC012894		brain and male gonads enriched	BTB
TC004147	cap-n-collar	fat body, brain and larval carcass enriched	bZIP 1
TC007625	coiled-coil domain-containing protein 85C	rectal complex, hindgut and female gonads enriched	bZIP 1
TC010778		midgut enriched	bZIP 1
TC007492	gt	female gonads enriched	bZIP 2
TC009211	CCAAT/enhancer-binding protein gamma	hindgut and brain enriched	bZIP 2
TC000810	putative DNA helicase INO80	tubule and carcass enriched	bZIP 2
TC003938		male gonads enriched	CBFD NFYB HMF
TC002472		male gonads enriched	CSD
TC004128		female gonads and brain enriched	CUT
TC010058		no tissue enrichment (24-36hr embryo enriched)	DM
TC007154		rectal complex and carcass enriched	Ets
TC004812	ecdysone-induced protein 74EF	fat body and carcass enriched	Ets
TC003189	DNA-binding protein D-ETS-3	brain enriched	Ets
TC002814	forkhead box protein F1	rectal complex enriched	Fork head
TC030577	forkhead box protein L2	fat body enriched	Fork head
TC010405	GATA-4	fat body and female gonads enriched	GATA
TC014730	transcription factor glial cells missing	no tissue enrichment (36-72hr embryo enriched)	GCM
TC008433	Ash	brain and midgut enriched	HLH
TC007594		rectal complex, hindgut and carcass enriched	HLH
TC014255	nuclear receptor coactivator 1	not expressed	HLH
TC033642		tubule enriched	HLH
TC005541		brain and head enriched	HLH
TC006222		widely expressed	HLH
TC007670		fat body and male gonads enriched	HMG box
TC007827		not expressed	HMG box
TC007828		fat body and male gonads enriched	HMG box
TC030885	nucleolar transcription factor 1-like	widely expressed	HMG box
TC014650	SOX domain-containing protein dichaete	no tissue enrichment (36-72hr embryo enriched)	HMG box
TC012723	TOX high mobility group box family member 4	brain enriched	HMG box
TC008172	Maelstrom	widely expressed	HMG box
TC004658		brain, midgut, hindgut and female gonads enriched	HMG box
TC009280		male gonads and female gonads enriched	HMG box
TC011144		widely expressed	HMG box
TC000916	Ftz fushi tarazu	no tissue enrichment (1-24hr embryo enriched)	Homeobox
TC007132	paired mesoderm homeobox protein 2A	brain enriched	Homeobox
TC001291	LIM homeobox transcription factor 1-beta.1	male gonads and fat body enriched	Homeobox
TC006052	ceramide synthase 6	midgut enriched	Homeobox
TC005661	homeobox protein unc-4	fat body and carcass enriched	Homeobox
TC016191	gamma-aminobutyric acid type B receptor subunit 1	brain enriched	Homeobox
TC014200	homeobox protein Nkx-6.2	no tissue enrichment (24-36hr embryo enriched)	Homeobox
TC007334	homeobox protein prophet of Pit-1	brain enriched	Homeobox
TC003354	Ocelliless	female gonads enriched	Homeobox
TC003355	Orthodenticle-2	brain enriched	Homeobox
TC009911	Retinal homeobox	brain enriched	Homeobox
TC009896	Segmentation polarity homeobox protein engrailed-like Protein	rectal complex enriched	Homeobox
TC011745		no tissue enrichment (24-36hr embryo enriched)	Homeobox
TC000903		larval carcass	Homeobox
TC000922	Zen2	no tissue enrichment (1-24hr embryo enriched)	Homeobox
TC000921	Zen	no tissue enrichment (1-24hr embryo enriched)	Homeobox
TC010825		rectal complex, hindgut and fat body enriched	IRF-3
TC009937	bromodomain adjacent to zinc finger domain protein 2B	rectal complex enriched	MBD
TC004840	daughters against dpp	hindgut and carcass enriched	MH1
TC008788	protein mothers against dpp	no tissue enrichment (1-24hr embryo enriched)	MH1
TC007336	REST corepressor 1	female gonads enriched	Myb DNA-binding
TC011382		widely expressed	Myb DNA-binding
TC015354	NDT80 PhoG	hindgut and rectal complex enriched	NDT80 PhoG
TC008959		tubule and brain enriched	RFX DNA binding
TC033122		carcass, rectal complex and larval head enriched	T-box
TC033450		brain enriched	T-box
TC000268	transcription initiation factor TFIID subunit 4	widely expressed	TAFH
TC010592		widely expressed	TSC22
TC007804	protein king tubby	larval brain enriched	Tub
TC007168		brain and female gonads enriched	zf-C2H2
TC007969		female gonads enriched	zf-C2H2
TC008092		male gonads enriched	zf-C2H2
TC008444		head and female gonads enriched	zf-C2H2
TC014867		widely expressed	zf-C2H2
TC014899		female gonads enriched	zf-C2H2
TC015073		female gonads enriched	zf-C2H2
TC032508	zinc finger protein 236-like	head and tubule enriched	zf-C2H2
TC011107	zinc finger protein 1	no clear enrichment	zf-C2H2
TC014726	zinc finger protein 2 homolog	rectal complex enriched	zf-C2H2
TC033276	zinc finger protein 271-like	widely expressed	zf-C2H2
TC012035		widely expressed	zf-C2H2
TC007612		widely expressed	zf-C2H2
TC006419	PR domain zinc finger protein 16	no clear enrichment	zf-C2H2
TC011189	zinc finger protein 98	female gonads enriched	zf-C2H2
TC015418	zinc finger protein OZF	widely expressed	zf-C2H2
TC015309	zinc finger protein 239	female gonads enriched	zf-C2H2
TC016055	zinc finger protein 367	brain and female gonads enriched	zf-C2H2
TC007234	zinc finger protein 143	widely expressed	zf-C2H2
TC013189	zinc finger protein OZF	widely expressed	zf-C2H2
TC005162	zinc finger protein 407	not expressed	zf-C2H2
TC011044		widely expressed	zf-C2H2
TC011040	zinc finger protein 57	rectal complex, brain and female gonads enriched	zf-C2H2
TC002395	MOG interacting and ectopic P-granules protein 1	widely expressed	zf-C2H2
TC010919	zinc finger protein 37	tubule enriched	zf-C2H2
TC005887	protein charybde	brain and female gonads enriched	zf-C2H2
TC003827	zinc finger autosomal protein	widely expressed	zf-C2H2
TC001864		hindgut enriched	zf-C2H2
TC015256	Cdc2 kinase-like protein	fat body and larval midgut enriched	zf-C2H2
TC015692	zinc finger protein OZF	widely expressed	zf-C2H2
TC013423		larval brain and male gonads enriched	zf-C2H2
TC001633	zinc finger protein 771	brain enriched	zf-C2H2
TC008440	zinc finger protein 501	brain enriched	zf-C2H2
TC006389	zinc finger protein 267	widely expressed	zf-C2H2
TC012726	PR domain zinc finger protein 10	rectal complex and head enriched	zf-C2H2
TC005718	zinc finger with UFM1-specific peptidase domain protein	widely expressed	zf-C2H2
TC002897	zinc finger protein 708	male gonads and female gonads enriched	zf-C2H2
TC013502	rab3 GTPase-activating protein catalytic subunit	male gonads enriched	zf-C2H2
TC000070		brain enriched	zf-C2H2
TC000114		female gonads enriched	zf-C2H2
TC000383		midgut and hindgut enriched	zf-C2H2
TC000575		widely expressed	zf-C2H2
TC000837		brain, hindgut, fat body and carcass enriched	zf-C2H2
TC001052		male gonads enriched	zf-C2H2
TC002340		widely expressed	zf-C2H2
TC002889		brain and female gonads enriched	zf-C2H2
TC008868		midgut enriched	zf-C2H2
TC009433		brain and male gonads enriched	zf-C2H2
TC011010		brain and female gonads enriched	zf-C2H2
TC011190		male gonads enriched	zf-C2H2
TC011674		female gonads enriched	zf-C2H2
TC012833		male gonads and female gonads enriched	zf-C2H2
TC012996		male gonads enriched	zf-C2H2
TC013210		brain and female gonads enriched	zf-C2H2
TC013367		brain and female gonads enriched	zf-C2H2
TC013871		brain enriched	zf-C2H2
TC014284		brain and male gonads enriched	zf-C2H2
TC014732		brain and female gonads enriched	zf-C2H2
TC009235	Matotopetli	male gonads and fat body enriched	zf-C2H2
TC004318	suppression of tumorigenicity 18 protein	no clear enrichment	zf-C2HC
TC011945	histone acetyltransferase KAT7	brain enriched	zf-C2HC
TC002548	nuclear hormone receptor FTZ-F1	female gonads and brain enriched	zf-C4
TC030676	nuclear receptor subfamily 2 group E member 1	male gonads and fat body enriched	zf-C4
TC003413	Kni	rectal complex, hindgut, head and carcass enriched	zf-C4
TC013873	e(y)2	male gonads and brain enriched
TC007176		female gonads enriched
TC007199		male gonads enriched
TC007585		midgut and female gonads enriched
TC007651		female gonads enriched
TC007931		widely expressed
TC007976		female gonads enriched
TC007984		midgut enriched
TC008332		rectal complex and female gonads enriched
TC015609		tubule enriched
TC031354	bolA-like protein DDB_G0274169	carcass and head enriched
TC011043	polycomb protein Scm	brain enriched
TC009771	protein AATF	female gonads enriched
TC013241	hypoxiainducible factor 1-alpha	female gonads, carcass and larval fat body enriched
TC011026	E3 ubiquitin-protein ligase RNF126	male gonads enriched
TC002507	transcription initiation factor TFIID subunit 1	widely expressed
TC000060	tRNA dimethylallyltransferase, mitochondrial	widely expressed
TC009112	transcription initiation factor IIA subunit 2	posterior midgut and female gonads enriched
TC030765	bromodomain adjacent to zinc finger domain protein 1A	widely expressed
TC001692	zinc finger protein basonuclin-2	not expressed
TC007192	transcription factor SPT20 homolog	no clear enrichment
TC006507	cGMP-dependent protein kinase, isozyme 2 forms cD4/T1/T3A/T3B	female gonads enriched
TC009572	transcription factor IIIB 90 kDa subunit	midgut and male gonads enriched
TC001356	polycomb protein eed	widely expressed
TC009337	S phase cyclin A-associated protein in the endoplasmic reticulum	larval tubule enriched
TC009938	transcription initiation factor TFIID subunit 8	widely expressed
TC003500	CCR4-NOT transcription complex subunit 1	tubule enriched
TC000667	zinc finger protein 830	brain and male gonads enriched
TC007288	histone-lysine N-methyltransferase setd3	rectal complex and hindgut enriched
TC012997	period	rectal complex and head enriched
TC003187		midgut and female gonads enriched
TC004295		tubule enriched
TC004633		hindgut and rectal complex enriched
TC008709		female gonads enriched
TC009874		male gonads enriched
TC010827		midgut and female gonads enriched
TC010945		widely expressed
TC013001		widely expressed
TC013555		widely expressed
TC013870		widely expressed
TC013927		midgut enriched
TC015892		brain and female gonads enriched
TC016272		widely expressed
TC030554		widely expressed
TC030757		male gonads and larval brain enriched
